# Benchmarking 50 classification algorithms on 50 gene-expression datasets

**DOI:** 10.1101/2021.05.07.442940

**Authors:** Stephen R. Piccolo, Avery Mecham, Nathan P. Golightly, Jérémie L. Johnson, Dustin B. Miller

## Abstract

By classifying patients into subgroups, clinicians can provide more effective care than using a uniform approach for all patients. Such subgroups might include patients with a particular disease subtype, patients with a good (or poor) prognosis, or patients most (or least) likely to respond to a particular therapy. Diverse types of biomarkers have been proposed for assigning patients to subgroups. For example, DNA variants in tumors show promise as biomarkers; however, tumors exhibit considerable genomic heterogeneity. As an alternative, transcriptomic measurements reflect the downstream effects of genomic and epigenomic variations. However, high-throughput technologies generate thousands of measurements per patient, and complex dependencies exist among genes, so it may be infeasible to classify patients using traditional statistical models. Machine-learning classification algorithms can help with this problem. However, hundreds of classification algorithms exist—and most support diverse hyperparameters—so it is difficult for researchers to know which are optimal for gene-expression biomarkers. We performed a benchmark comparison, applying 50 classification algorithms to 50 gene-expression datasets (143 class variables). We evaluated algorithms that represent diverse machine-learning methodologies and have been implemented in general-purpose, open-source, machine-learning libraries. When available, we combined clinical predictors with gene-expression data. Additionally, we evaluated the effects of performing hyperparameter optimization and feature selection in nested cross-validation folds. Kernel- and ensemble-based algorithms consistently outperformed other types of classification algorithms; however, even the top-performing algorithms performed poorly in some cases. Hyperparameter optimization and feature selection typically improved predictive performance, and univariate feature-selection algorithms outperformed more sophisticated methods. Together, our findings illustrate that algorithm performance varies considerably when other factors are held constant and thus that algorithm selection is a critical step in biomarker studies.

**Author Summary:** 
