## Additional Data File 1 for "Benchmarking 50 classification algorithms on 50 gene-expression datasets"

### Sheet: Sheet1
Dataset	Class	Min	Q1	Median	Q3	Max
GSE30784	Case/control status	0.5	0.918	0.966	0.993	0.997
GSE39582	Mismatch repair status	0.5	0.89	0.951	0.983	0.993
GSE5460	Estrogen receptor status	0.5	0.904	0.95	0.987	0.993
GSE32646	Estrogen receptor status	0.5	0.88	0.916	0.954	0.968
GSE30219	Tumor histology	0.5	0.829	0.905	0.944	0.963
GSE46995	Disease status	0.459	0.761	0.892	0.945	0.964
GSE6532_U133A	Estrogen receptor status	0.439	0.755	0.87	0.922	0.942
GSE4271	Tumor grade	0.442	0.801	0.869	0.903	0.94
GSE27279	Tumor location	0.5	0.811	0.867	0.922	0.938
GSE32646	Progesterone receptor status	0.5	0.793	0.864	0.894	0.975
GSE5460	HER2/neu receptor status	0.5	0.82	0.863	0.904	0.948
GSE2109_Breast	Estrogen receptor status	0.5	0.806	0.862	0.926	0.941
GSE5460	Tumor grade	0.416	0.771	0.846	0.919	0.933
GSE15296	Kidney transplant status	0.479	0.772	0.844	0.923	0.958
GSE39491	Cell type	0.5	0.806	0.844	0.883	0.898
GSE48391	Estrogen receptor status	0.5	0.77	0.84	0.903	0.944
GSE37892	Tumor stage	0.443	0.736	0.825	0.899	0.958
GSE39582	BRAF gene mutation	0.5	0.732	0.824	0.934	0.966
GSE2109_Uterus	Tumor grade	0.5	0.733	0.818	0.87	0.895
GSE37745	Tumor histology	0.486	0.78	0.817	0.858	0.889
GSE2109_Breast	Tumor grade	0.485	0.719	0.806	0.861	0.876
GSE39582	Tumor location	0.49	0.703	0.793	0.825	0.917
GSE39582	Chromosomal instability	0.5	0.701	0.788	0.861	0.891
GSE30219	Tumor size	0.5	0.659	0.777	0.826	0.863
GSE30219	Lymph nodes affected	0.5	0.652	0.773	0.813	0.834
GSE2109_Ovary	Tumor grade	0.5	0.706	0.763	0.835	0.897
GSE32646	HER2/neu receptor status	0.484	0.663	0.763	0.82	0.914
GSE2109_Breast	Tumor histology	0.498	0.621	0.703	0.759	0.822
GSE63885	Tumor histology	0.5	0.596	0.697	0.761	0.811
GSE39582	TP53 gene mutation	0.491	0.647	0.691	0.741	0.788
GSE39582	KRAS gene mutation	0.5	0.613	0.684	0.754	0.836
GSE38958	Case/control status	0.5	0.614	0.682	0.747	0.825
TCGA_COAD	Tumor histology	0.5	0.609	0.68	0.744	0.799
GSE6532_U133A	Tumor grade	0.5	0.581	0.676	0.712	0.738
GSE5460	Tumor type	0.5	0.605	0.674	0.758	0.817
GSE37147	Case/control status	0.425	0.599	0.666	0.716	0.77
GSE2109_Breast	HER2/neu receptor status	0.5	0.64	0.665	0.704	0.791
GSE37199	Tumor stage	0.493	0.622	0.663	0.715	0.795
GSE32646	Pathological complete response	0.465	0.614	0.661	0.753	0.813
GSE39582	Long/short time to relapse	0.462	0.589	0.66	0.718	0.764
TCGA_BLCA	Tumor histology	0.5	0.609	0.66	0.689	0.714
TCGA_KIRC	Long/short survival time	0.5	0.603	0.654	0.693	0.719
GSE20189	Case/control status	0.362	0.599	0.653	0.693	0.775
GSE39582	Tumor stage	0.5	0.608	0.653	0.698	0.741
GSE2109_Ovary	Tumor size	0.5	0.569	0.652	0.69	0.753
GSE46449	Case/control status	0.24	0.575	0.652	0.727	0.798
GSE6532_U133PLUS2	Tumor grade	0.5	0.55	0.649	0.771	0.845
GSE6532_U133A	Lymph nodes affected	0.5	0.567	0.646	0.709	0.74
GSE2109_Prostate	Tumor size	0.5	0.572	0.645	0.705	0.803
GSE2109_Prostate	Tumor stage	0.499	0.584	0.645	0.707	0.793
GSE26682_U133A	Microsatellite instability	0.5	0.597	0.645	0.727	0.766
GSE2109_Ovary	Tumor stage	0.5	0.568	0.634	0.672	0.731
GSE46691	Metastasis present	0.5	0.575	0.633	0.683	0.756
GSE63885	TP53 gene mutation	0.5	0.585	0.633	0.7	0.751
TCGA_PRAD	Lymph nodes affected	0.486	0.577	0.632	0.729	0.754
GSE67784	Mutation in TTR gene	0.5	0.553	0.63	0.664	0.803
TCGA_KIRC	Metastasis present	0.482	0.55	0.624	0.673	0.719
GSE20181	Drug response	0.461	0.55	0.623	0.709	0.794
TCGA_COAD	Lymph nodes affected	0.495	0.555	0.623	0.655	0.697
GSE63885	BRCA mutation status	0.499	0.55	0.619	0.68	0.724
TCGA_COAD	Lymphovascular invasion	0.5	0.563	0.619	0.681	0.698
GSE2109_Kidney	Tumor grade	0.474	0.568	0.617	0.669	0.715
GSE4271	Long/short survival time	0.351	0.577	0.616	0.672	0.756
GSE1456	Long/short time to relapse	0.5	0.561	0.611	0.673	0.727
GSE40292	Disease type	0.5	0.553	0.611	0.723	0.862
GSE10320	Disease relapse	0.499	0.54	0.609	0.652	0.717
GSE2109_Colon	Tumor histology	0.459	0.55	0.608	0.734	0.8
GSE2109_Lung	Tumor grade	0.398	0.574	0.608	0.653	0.684
GSE6532_U133A	Long/short distant metastasis-free survival time	0.407	0.557	0.608	0.688	0.743
GSE48391	HER2/neu receptor status	0.415	0.562	0.607	0.65	0.746
GSE2109_Breast	Tumor stage	0.476	0.554	0.606	0.644	0.686
GSE6532_U133A	Long/short time to relapse	0.419	0.556	0.606	0.656	0.709
GSE19804	Tumor stage	0.471	0.56	0.604	0.672	0.697
GSE2109_Colon	Tumor grade	0.411	0.558	0.6	0.653	0.695
GSE25507	Case/control status	0.454	0.547	0.6	0.652	0.74
GSE26682_U133PLUS2	Microsatellite instability	0.5	0.57	0.6	0.617	0.65
GSE5460	Lymph nodes affected	0.36	0.552	0.596	0.621	0.682
GSE2109_Kidney	Multiple tumors present	0.415	0.535	0.591	0.717	0.801
GSE32646	Tumor grade	0.5	0.544	0.59	0.666	0.725
GSE43176	NRAS gene mutation	0.437	0.547	0.59	0.64	0.731
GSE6532_U133PLUS2	Progesterone receptor status	0.485	0.545	0.59	0.702	0.762
GSE39582	Long/short survival time	0.481	0.545	0.588	0.677	0.743
GSE5460	Lymphovascular invasion	0.495	0.552	0.585	0.619	0.653
TCGA_LUAD	Long/short survival time	0.492	0.546	0.585	0.604	0.627
GSE6532_U133PLUS2	Long/short distant metastasis-free survival time	0.5	0.53	0.584	0.696	0.752
GSE6532_U133PLUS2	Long/short time to relapse	0.5	0.53	0.584	0.696	0.752
TCGA_BLCA	Lymph nodes affected	0.5	0.536	0.582	0.628	0.656
TCGA_COAD	Metastasis present	0.5	0.529	0.581	0.654	0.717
TCGA_LUAD	Lymph nodes affected	0.5	0.544	0.581	0.607	0.649
GSE1456	Long/short survival time	0.492	0.545	0.579	0.672	0.715
GSE67784	Case/control status	0.349	0.541	0.577	0.629	0.698
GSE2109_Colon	Tumor stage	0.411	0.54	0.574	0.601	0.64
GSE2109_Breast	Multiple tumors present	0.478	0.524	0.572	0.608	0.67
GSE2109_Ovary	Lymph nodes affected	0.5	0.531	0.571	0.61	0.651
GSE2109_Colon	Lymph nodes affected	0.489	0.535	0.569	0.603	0.635
GSE2109_Endometrium	Family history of cancer	0.419	0.532	0.569	0.58	0.684
TCGA_BLCA	Long/short survival time	0.437	0.536	0.566	0.583	0.607
GSE2109_Colon	Metastasis present	0.43	0.531	0.562	0.632	0.725
GSE2109_Lung	Tumor size	0.407	0.529	0.555	0.586	0.685
TCGA_PRAD	Disease relapse	0.463	0.516	0.554	0.637	0.709
GSE2109_Kidney	Tumor stage	0.487	0.523	0.55	0.594	0.652
GSE20189	Tumor stage	0.42	0.516	0.542	0.566	0.634
GSE32646	Tumor stage	0.463	0.511	0.542	0.577	0.633
GSE5462	Drug response	0.373	0.515	0.541	0.615	0.665
GSE2109_Uterus	Tumor size	0.43	0.499	0.54	0.576	0.696
GSE2109_Prostate	Tumor grade	0.405	0.51	0.539	0.583	0.64
GSE30219	Metastasis present	0.483	0.501	0.537	0.629	0.835
GSE2109_Lung	Tumor stage	0.44	0.501	0.533	0.557	0.632
GSE27342	Tumor grade	0.419	0.499	0.533	0.555	0.589
GSE6532_U133PLUS2	Lymph nodes affected	0.467	0.509	0.533	0.57	0.623
GSE21510	Tumor stage	0.385	0.51	0.532	0.56	0.701
GSE27854	Tumor stage	0.422	0.503	0.525	0.557	0.679
GSE2109_Kidney	Tumor size	0.442	0.507	0.524	0.55	0.585
GSE2109_Ovary	Family history of cancer	0.463	0.506	0.524	0.542	0.56
GSE2109_Uterus	Tumor stage	0.491	0.51	0.524	0.563	0.62
TCGA_COAD	Long/short survival time	0.384	0.499	0.524	0.552	0.605
GSE48391	Long/short survival time	0.389	0.497	0.518	0.556	0.748
GSE58697	Disease relapse	0.444	0.498	0.517	0.577	0.668
TCGA_BLCA	Incidental prostate cancer indicator	0.451	0.5	0.514	0.541	0.625
GSE63885	Tumor stage	0.432	0.497	0.513	0.555	0.693
GSE2109_Uterus	Lymph nodes affected	0.451	0.5	0.512	0.571	0.693
GSE32646	Lymph nodes affected	0.462	0.499	0.511	0.527	0.609
GSE30219	Long/short survival time	0.429	0.494	0.508	0.538	0.622
GSE2109_Ovary	Metastasis present	0.383	0.496	0.507	0.566	0.7
TCGA_LUAD	Metastasis present	0.376	0.497	0.505	0.551	0.624
GSE37745	Tumor stage	0.466	0.492	0.504	0.512	0.544
GSE2109_Colon	Family history of cancer	0.456	0.493	0.503	0.514	0.535
GSE2109_Uterus	Family history of cancer	0.41	0.484	0.502	0.528	0.595
GSE37745	Recurrence status	0.436	0.489	0.502	0.517	0.609
GSE63885	Long/short survival time	0.422	0.489	0.502	0.536	0.597
GSE2109_Colon	Tumor size	0.409	0.492	0.5	0.51	0.532
GSE63885	Clinical status after 1st line chemotherapy	0.376	0.482	0.5	0.509	0.573
GSE2109_Kidney	Family history of cancer	0.419	0.484	0.498	0.501	0.525
GSE27342	Tumor stage	0.428	0.478	0.498	0.531	0.622
GSE37745	Patient performance status	0.449	0.485	0.495	0.505	0.523
GSE2109_Breast	Family history of cancer	0.44	0.478	0.494	0.5	0.525
GSE63885	Tumor grade	0.415	0.479	0.494	0.501	0.539
GSE2109_Colon	Multiple tumors present	0.374	0.444	0.493	0.5	0.571
GSE2109_Kidney	Metastasis present	0.349	0.45	0.483	0.5	0.593
GSE2109_Prostate	Family history of cancer	0.424	0.463	0.483	0.491	0.601
GSE37892	Metastasis present	0.243	0.42	0.468	0.5	0.634
GSE2109_Lung	Family history of cancer	0.363	0.435	0.462	0.499	0.594
GSE4271	Primary/recurrent specimen	0.378	0.407	0.441	0.479	0.611
