## Additional Data File 2 for "Benchmarking 50 classification algorithms on 50 gene-expression datasets"

### Sheet: Sheet1
Dataset	Class	Min	Q1	Median	Q3	Max
GSE58697	Disease relapse	0.5	0.918	0.958	0.985	0.993
GSE39582	BRAF gene mutation	0.5	0.885	0.913	0.924	0.937
TCGA_PRAD	Disease relapse	0.325	0.718	0.784	0.922	0.937
TCGA_COAD	Metastasis present	0.5	0.756	0.77	0.779	0.805
GSE30784	Case/control status	0.5	0.675	0.755	0.784	0.794
GSE46995	Disease status	0.5	0.709	0.727	0.745	0.809
GSE25507	Case/control status	0.5	0.697	0.724	0.74	0.767
GSE39582	Mismatch repair status	0.492	0.693	0.721	0.747	0.791
TCGA_KIRC	Metastasis present	0.5	0.616	0.714	0.737	0.769
TCGA_BLCA	Incidental prostate cancer indicator	0.412	0.605	0.713	0.754	0.783
TCGA_KIRC	Long/short survival time	0.47	0.666	0.697	0.724	0.773
GSE2109_Colon	Multiple tumors present	0.499	0.516	0.696	0.762	0.81
TCGA_PRAD	Lymph nodes affected	0.249	0.555	0.684	0.718	0.771
GSE46691	Metastasis present	0.5	0.665	0.682	0.722	0.722
GSE43176	NRAS gene mutation	0.49	0.547	0.675	0.704	0.724
GSE27279	Tumor location	0.5	0.639	0.674	0.705	0.742
GSE67784	Case/control status	0.5	0.622	0.656	0.708	0.722
GSE39582	Tumor location	0.499	0.617	0.649	0.68	0.702
GSE2109_Lung	Tumor size	0.494	0.605	0.644	0.674	0.699
GSE46449	Case/control status	0.412	0.554	0.632	0.658	0.704
GSE2109_Breast	Tumor histology	0.5	0.526	0.628	0.701	0.724
GSE39582	Chromosomal instability	0.5	0.617	0.627	0.637	0.663
TCGA_COAD	Lymph nodes affected	0.5	0.595	0.619	0.65	0.677
GSE38958	Case/control status	0.442	0.562	0.607	0.63	0.661
GSE32646	Estrogen receptor status	0.479	0.528	0.598	0.626	0.671
GSE1456	Long/short time to relapse	0.5	0.5	0.596	0.646	0.646
GSE32646	Progesterone receptor status	0.497	0.546	0.594	0.624	0.672
GSE2109_Ovary	Tumor stage	0.431	0.565	0.592	0.638	0.667
TCGA_BLCA	Lymph nodes affected	0.47	0.527	0.592	0.612	0.647
GSE2109_Ovary	Tumor size	0.493	0.554	0.588	0.613	0.653
TCGA_BLCA	Long/short survival time	0.426	0.533	0.582	0.622	0.654
TCGA_COAD	Lymphovascular invasion	0.5	0.552	0.58	0.599	0.628
GSE2109_Prostate	Tumor stage	0.472	0.562	0.579	0.616	0.642
GSE30219	Tumor histology	0.5	0.567	0.578	0.59	0.622
GSE37745	Tumor histology	0.5	0.554	0.572	0.595	0.612
TCGA_BLCA	Tumor histology	0.5	0.541	0.566	0.59	0.615
GSE32646	Pathological complete response	0.477	0.502	0.565	0.595	0.616
GSE1456	Long/short survival time	0.5	0.5	0.562	0.597	0.614
GSE2109_Lung	Family history of cancer	0.498	0.5	0.558	0.56	0.57
GSE37892	Metastasis present	0.322	0.5	0.556	0.636	0.735
GSE39582	Long/short survival time	0.482	0.523	0.555	0.624	0.656
GSE2109_Prostate	Tumor size	0.45	0.517	0.552	0.578	0.61
GSE37745	Recurrence status	0.428	0.532	0.551	0.566	0.627
TCGA_COAD	Tumor histology	0.465	0.507	0.551	0.578	0.616
TCGA_LUAD	Metastasis present	0.47	0.501	0.55	0.576	0.671
GSE2109_Lung	Tumor grade	0.44	0.514	0.548	0.567	0.597
GSE39582	TP53 gene mutation	0.5	0.534	0.547	0.578	0.601
GSE2109_Breast	Multiple tumors present	0.491	0.503	0.546	0.569	0.599
GSE2109_Ovary	Lymph nodes affected	0.455	0.502	0.541	0.55	0.577
TCGA_COAD	Long/short survival time	0.376	0.513	0.537	0.558	0.616
GSE2109_Kidney	Tumor grade	0.455	0.5	0.536	0.552	0.577
GSE2109_Prostate	Tumor grade	0.443	0.514	0.534	0.558	0.59
GSE32646	Lymph nodes affected	0.469	0.5	0.533	0.549	0.63
GSE37745	Patient performance status	0.474	0.498	0.527	0.539	0.56
GSE63885	Clinical status after 1st line chemotherapy	0.417	0.5	0.525	0.589	0.689
GSE2109_Colon	Tumor stage	0.468	0.514	0.523	0.534	0.548
GSE37745	Tumor stage	0.45	0.504	0.522	0.555	0.608
TCGA_LUAD	Long/short survival time	0.429	0.492	0.521	0.551	0.606
GSE2109_Colon	Lymph nodes affected	0.463	0.505	0.52	0.527	0.546
GSE2109_Ovary	Tumor grade	0.46	0.5	0.52	0.569	0.618
GSE39582	KRAS gene mutation	0.478	0.506	0.52	0.528	0.556
GSE63885	Long/short survival time	0.448	0.492	0.52	0.55	0.58
GSE37892	Tumor stage	0.415	0.486	0.516	0.553	0.612
GSE2109_Colon	Family history of cancer	0.491	0.504	0.514	0.514	0.521
GSE40292	Disease type	0.484	0.5	0.514	0.521	0.573
GSE2109_Breast	HER2/neu receptor status	0.463	0.5	0.513	0.541	0.591
GSE39582	Tumor stage	0.485	0.504	0.512	0.528	0.558
GSE2109_Breast	Estrogen receptor status	0.469	0.5	0.51	0.531	0.543
GSE27342	Tumor stage	0.412	0.484	0.509	0.573	0.696
GSE2109_Breast	Tumor grade	0.481	0.498	0.506	0.511	0.528
TCGA_LUAD	Lymph nodes affected	0.47	0.498	0.506	0.523	0.558
GSE32646	Tumor stage	0.464	0.497	0.505	0.527	0.586
GSE2109_Colon	Metastasis present	0.467	0.496	0.504	0.536	0.556
GSE2109_Lung	Tumor stage	0.451	0.496	0.503	0.526	0.566
GSE2109_Uterus	Tumor size	0.458	0.497	0.502	0.529	0.597
GSE20189	Tumor stage	0.433	0.491	0.5	0.521	0.531
GSE2109_Colon	Tumor size	0.454	0.48	0.5	0.519	0.56
GSE2109_Ovary	Metastasis present	0.43	0.477	0.5	0.527	0.576
GSE2109_Uterus	Tumor stage	0.414	0.49	0.5	0.545	0.615
GSE30219	Lymph nodes affected	0.459	0.489	0.5	0.545	0.569
GSE32646	Tumor grade	0.45	0.479	0.5	0.528	0.603
GSE67784	Mutation in TTR gene	0.441	0.479	0.5	0.555	0.586
GSE2109_Breast	Tumor stage	0.439	0.466	0.498	0.507	0.556
GSE30219	Long/short survival time	0.362	0.461	0.498	0.509	0.579
GSE37147	Case/control status	0.472	0.489	0.498	0.506	0.519
GSE39582	Long/short time to relapse	0.451	0.476	0.497	0.501	0.566
GSE2109_Breast	Family history of cancer	0.482	0.496	0.496	0.498	0.509
GSE2109_Colon	Tumor grade	0.476	0.49	0.496	0.502	0.534
GSE4271	Tumor grade	0.469	0.491	0.496	0.5	0.515
GSE27342	Tumor grade	0.334	0.418	0.494	0.507	0.68
GSE19804	Tumor stage	0.447	0.486	0.493	0.53	0.566
GSE26682_U133PLUS2	Microsatellite instability	0.434	0.468	0.493	0.504	0.583
GSE2109_Kidney	Family history of cancer	0.486	0.486	0.489	0.499	0.509
GSE30219	Tumor size	0.46	0.48	0.488	0.499	0.51
GSE2109_Kidney	Tumor size	0.405	0.453	0.486	0.498	0.547
GSE2109_Kidney	Tumor stage	0.384	0.443	0.482	0.497	0.569
GSE2109_Uterus	Lymph nodes affected	0.313	0.403	0.482	0.5	0.578
GSE32646	HER2/neu receptor status	0.347	0.431	0.479	0.5	0.549
GSE2109_Uterus	Tumor grade	0.447	0.469	0.477	0.486	0.517
GSE2109_Prostate	Family history of cancer	0.468	0.468	0.473	0.496	0.512
GSE2109_Colon	Tumor histology	0.407	0.444	0.471	0.491	0.5
GSE30219	Metastasis present	0.316	0.389	0.446	0.5	0.516
GSE26682_U133A	Microsatellite instability	0.372	0.421	0.444	0.494	0.549
GSE4271	Long/short survival time	0.42	0.422	0.442	0.493	0.505
GSE20189	Case/control status	0.426	0.428	0.433	0.478	0.554
GSE2109_Kidney	Multiple tumors present	0.354	0.397	0.433	0.5	0.557
GSE2109_Kidney	Metastasis present	0.341	0.383	0.425	0.494	0.502
GSE4271	Primary/recurrent specimen	0.421	0.424	0.424	0.47	0.561
