## Additional Data File 3 for "Benchmarking 50 classification algorithms on 50 gene-expression datasets"

### Sheet: Sheet1
Dataset	Class	Min	Q1	Median	Q3	Max
GSE30784	Case/control status	0.5	0.919	0.964	0.993	0.997
GSE39582	Mismatch repair status	0.483	0.89	0.951	0.982	0.993
GSE32646	Estrogen receptor status	0.495	0.88	0.914	0.954	0.968
GSE30219	Tumor histology	0.483	0.829	0.904	0.944	0.963
GSE46995	Disease status	0.465	0.777	0.89	0.945	0.964
GSE27279	Tumor location	0.5	0.811	0.866	0.922	0.937
GSE32646	Progesterone receptor status	0.5	0.798	0.866	0.894	0.975
GSE4271	Tumor grade	0.5	0.796	0.865	0.903	0.945
GSE2109_Breast	Estrogen receptor status	0.496	0.813	0.862	0.927	0.941
GSE39582	BRAF gene mutation	0.5	0.772	0.86	0.936	0.967
GSE37892	Tumor stage	0.446	0.737	0.824	0.898	0.958
GSE2109_Uterus	Tumor grade	0.5	0.733	0.818	0.87	0.895
GSE37745	Tumor histology	0.5	0.78	0.814	0.857	0.889
GSE2109_Breast	Tumor grade	0.5	0.718	0.803	0.864	0.876
GSE39582	Chromosomal instability	0.491	0.701	0.798	0.861	0.891
GSE39582	Tumor location	0.499	0.714	0.791	0.825	0.917
GSE30219	Tumor size	0.5	0.654	0.777	0.822	0.863
GSE30219	Lymph nodes affected	0.5	0.652	0.774	0.813	0.834
GSE32646	HER2/neu receptor status	0.458	0.662	0.773	0.82	0.914
GSE2109_Ovary	Tumor grade	0.5	0.7	0.761	0.835	0.897
GSE2109_Breast	Tumor histology	0.5	0.621	0.703	0.755	0.824
GSE39582	KRAS gene mutation	0.489	0.62	0.692	0.755	0.836
GSE39582	TP53 gene mutation	0.5	0.644	0.691	0.741	0.788
GSE38958	Case/control status	0.453	0.615	0.684	0.754	0.826
TCGA_BLCA	Tumor histology	0.5	0.61	0.678	0.693	0.717
TCGA_COAD	Tumor histology	0.5	0.588	0.677	0.772	0.835
TCGA_COAD	Metastasis present	0.489	0.591	0.675	0.773	0.865
GSE2109_Breast	HER2/neu receptor status	0.499	0.636	0.664	0.705	0.791
GSE37147	Case/control status	0.5	0.597	0.664	0.715	0.769
TCGA_COAD	Long/short survival time	0.482	0.618	0.662	0.732	0.787
GSE39582	Long/short time to relapse	0.479	0.587	0.659	0.717	0.763
GSE46449	Case/control status	0.235	0.575	0.658	0.728	0.805
GSE20189	Case/control status	0.363	0.602	0.653	0.695	0.773
GSE32646	Pathological complete response	0.49	0.616	0.653	0.757	0.813
GSE39582	Tumor stage	0.5	0.61	0.652	0.695	0.741
GSE46691	Metastasis present	0.5	0.581	0.652	0.68	0.762
GSE26682_U133A	Microsatellite instability	0.5	0.6	0.648	0.725	0.765
GSE2109_Prostate	Tumor stage	0.499	0.584	0.647	0.704	0.794
TCGA_KIRC	Long/short survival time	0.5	0.573	0.645	0.67	0.706
GSE2109_Prostate	Tumor size	0.5	0.572	0.644	0.716	0.803
GSE2109_Ovary	Tumor size	0.497	0.568	0.643	0.69	0.753
TCGA_PRAD	Disease relapse	0.478	0.535	0.643	0.803	0.945
GSE2109_Ovary	Tumor stage	0.5	0.563	0.637	0.68	0.731
TCGA_KIRC	Metastasis present	0.48	0.572	0.636	0.697	0.743
GSE67784	Mutation in TTR gene	0.488	0.547	0.629	0.659	0.802
GSE58697	Disease relapse	0.438	0.515	0.622	0.865	0.946
GSE2109_Colon	Tumor histology	0.5	0.555	0.621	0.735	0.8
TCGA_PRAD	Lymph nodes affected	0.48	0.574	0.619	0.714	0.738
GSE2109_Kidney	Tumor grade	0.496	0.572	0.616	0.669	0.715
TCGA_COAD	Lymph nodes affected	0.5	0.56	0.613	0.64	0.691
GSE4271	Long/short survival time	0.35	0.571	0.611	0.674	0.756
GSE2109_Lung	Tumor grade	0.398	0.57	0.608	0.653	0.683
GSE2109_Breast	Tumor stage	0.497	0.56	0.607	0.645	0.687
GSE40292	Disease type	0.497	0.555	0.606	0.724	0.862
GSE26682_U133PLUS2	Microsatellite instability	0.448	0.571	0.605	0.627	0.644
GSE2109_Colon	Tumor grade	0.411	0.559	0.603	0.653	0.695
GSE25507	Case/control status	0.439	0.552	0.602	0.654	0.76
GSE19804	Tumor stage	0.473	0.557	0.601	0.663	0.697
TCGA_COAD	Lymphovascular invasion	0.5	0.551	0.601	0.648	0.671
GSE1456	Long/short time to relapse	0.5	0.555	0.599	0.668	0.715
GSE43176	NRAS gene mutation	0.444	0.547	0.594	0.64	0.731
GSE2109_Kidney	Multiple tumors present	0.438	0.536	0.593	0.718	0.802
TCGA_BLCA	Lymph nodes affected	0.5	0.555	0.59	0.644	0.653
GSE39582	Long/short survival time	0.481	0.548	0.588	0.678	0.743
GSE32646	Tumor grade	0.5	0.545	0.586	0.665	0.725
GSE67784	Case/control status	0.337	0.542	0.578	0.637	0.717
TCGA_LUAD	Lymph nodes affected	0.5	0.53	0.575	0.595	0.644
GSE2109_Colon	Tumor stage	0.411	0.539	0.574	0.604	0.64
GSE2109_Breast	Multiple tumors present	0.443	0.523	0.573	0.609	0.672
GSE2109_Ovary	Lymph nodes affected	0.454	0.526	0.573	0.606	0.651
GSE1456	Long/short survival time	0.493	0.545	0.571	0.673	0.708
GSE2109_Colon	Lymph nodes affected	0.49	0.532	0.568	0.603	0.635
GSE2109_Colon	Metastasis present	0.463	0.534	0.567	0.626	0.724
GSE2109_Lung	Tumor size	0.406	0.528	0.555	0.588	0.687
GSE2109_Prostate	Tumor grade	0.405	0.509	0.554	0.595	0.641
GSE2109_Kidney	Tumor stage	0.487	0.526	0.552	0.589	0.652
GSE20189	Tumor stage	0.42	0.522	0.546	0.58	0.634
GSE2109_Uterus	Tumor size	0.43	0.498	0.544	0.587	0.696
GSE30219	Metastasis present	0.483	0.504	0.542	0.633	0.841
GSE32646	Tumor stage	0.463	0.514	0.541	0.577	0.631
TCGA_BLCA	Long/short survival time	0.394	0.526	0.539	0.58	0.636
GSE2109_Lung	Tumor stage	0.44	0.492	0.534	0.557	0.626
GSE27342	Tumor grade	0.429	0.501	0.533	0.554	0.578
GSE2109_Kidney	Tumor size	0.442	0.51	0.526	0.551	0.581
GSE2109_Uterus	Tumor stage	0.491	0.511	0.524	0.565	0.62
GSE32646	Lymph nodes affected	0.461	0.5	0.512	0.527	0.609
GSE2109_Uterus	Lymph nodes affected	0.451	0.5	0.511	0.573	0.692
TCGA_LUAD	Metastasis present	0.281	0.499	0.511	0.609	0.717
GSE30219	Long/short survival time	0.428	0.494	0.51	0.538	0.622
GSE2109_Ovary	Metastasis present	0.384	0.496	0.508	0.567	0.704
TCGA_BLCA	Incidental prostate cancer indicator	0.443	0.484	0.503	0.523	0.619
GSE37745	Recurrence status	0.436	0.484	0.502	0.517	0.552
GSE37745	Tumor stage	0.46	0.493	0.502	0.513	0.546
GSE2109_Colon	Family history of cancer	0.456	0.492	0.501	0.514	0.535
GSE63885	Long/short survival time	0.431	0.488	0.501	0.536	0.597
GSE2109_Colon	Tumor size	0.409	0.492	0.5	0.51	0.532
GSE63885	Clinical status after 1st line chemotherapy	0.37	0.482	0.5	0.514	0.604
GSE27342	Tumor stage	0.428	0.475	0.498	0.531	0.622
GSE2109_Colon	Multiple tumors present	0.398	0.455	0.496	0.5	0.571
GSE37745	Patient performance status	0.451	0.485	0.495	0.506	0.53
GSE2109_Kidney	Family history of cancer	0.419	0.484	0.494	0.5	0.525
GSE2109_Breast	Family history of cancer	0.451	0.477	0.493	0.5	0.524
GSE2109_Prostate	Family history of cancer	0.424	0.462	0.484	0.495	0.558
TCGA_LUAD	Long/short survival time	0.431	0.47	0.484	0.5	0.625
GSE2109_Kidney	Metastasis present	0.348	0.45	0.478	0.499	0.593
GSE37892	Metastasis present	0.243	0.42	0.466	0.493	0.633
GSE2109_Lung	Family history of cancer	0.363	0.432	0.462	0.49	0.593
GSE4271	Primary/recurrent specimen	0.373	0.413	0.446	0.477	0.611
