## Additional Data File 4 for "Benchmarking 50 classification algorithms on 50 gene-expression datasets"

### Sheet: Sheet1
Dataset	Class	Min	Q1	Median	Q3	Max
GSE30784	Case/control status	0.5	0.938	0.986	0.993	0.996
GSE5460	Estrogen receptor status	0.5	0.949	0.985	0.99	0.996
GSE39582	Mismatch repair status	0.5	0.916	0.976	0.99	0.996
GSE30219	Tumor histology	0.5	0.851	0.937	0.962	0.973
GSE15296	Kidney transplant status	0.5	0.853	0.932	0.958	0.978
GSE27279	Tumor location	0.5	0.839	0.929	0.944	0.957
GSE39582	BRAF gene mutation	0.5	0.833	0.927	0.956	0.974
GSE32646	Estrogen receptor status	0.5	0.883	0.919	0.951	0.964
GSE37892	Tumor stage	0.5	0.819	0.915	0.969	0.995
GSE46995	Disease status	0.5	0.811	0.915	0.954	0.972
GSE2109_Breast	Estrogen receptor status	0.5	0.853	0.902	0.933	0.952
GSE48391	Estrogen receptor status	0.5	0.832	0.891	0.935	0.952
GSE5460	HER2/neu receptor status	0.5	0.83	0.886	0.911	0.948
GSE5460	Tumor grade	0.5	0.787	0.886	0.915	0.93
GSE4271	Tumor grade	0.5	0.825	0.879	0.917	0.961
GSE6532_U133A	Estrogen receptor status	0.5	0.778	0.879	0.908	0.925
GSE39491	Cell type	0.5	0.822	0.872	0.892	0.907
GSE32646	Progesterone receptor status	0.5	0.826	0.866	0.889	0.973
GSE2109_Breast	Tumor grade	0.5	0.769	0.853	0.89	0.9
GSE2109_Uterus	Tumor grade	0.5	0.779	0.849	0.888	0.906
GSE39582	Chromosomal instability	0.5	0.749	0.848	0.879	0.893
GSE37745	Tumor histology	0.5	0.79	0.823	0.866	0.91
GSE39582	Tumor location	0.5	0.787	0.822	0.886	0.918
GSE30219	Tumor size	0.5	0.702	0.809	0.822	0.862
GSE32646	HER2/neu receptor status	0.5	0.683	0.808	0.836	0.93
GSE30219	Lymph nodes affected	0.5	0.7	0.807	0.824	0.843
GSE2109_Ovary	Tumor grade	0.5	0.753	0.797	0.837	0.906
GSE63885	Tumor histology	0.5	0.621	0.763	0.802	0.88
GSE6532_U133PLUS2	Tumor grade	0.464	0.581	0.75	0.8	0.856
GSE32646	Pathological complete response	0.491	0.657	0.746	0.787	0.827
TCGA_COAD	Tumor histology	0.5	0.622	0.746	0.815	0.85
GSE2109_Breast	Tumor histology	0.5	0.695	0.744	0.782	0.818
GSE39582	KRAS gene mutation	0.5	0.634	0.732	0.782	0.837
GSE38958	Case/control status	0.479	0.631	0.716	0.759	0.859
GSE6532_U133A	Lymph nodes affected	0.5	0.625	0.715	0.748	0.788
GSE20181	Drug response	0.483	0.615	0.712	0.782	0.853
GSE5460	Tumor type	0.5	0.599	0.707	0.75	0.77
GSE26682_U133A	Microsatellite instability	0.5	0.623	0.703	0.751	0.792
GSE39582	TP53 gene mutation	0.5	0.648	0.702	0.73	0.772
GSE2109_Breast	HER2/neu receptor status	0.5	0.642	0.696	0.737	0.796
GSE39582	Long/short time to relapse	0.5	0.631	0.696	0.737	0.78
TCGA_COAD	Metastasis present	0.454	0.628	0.695	0.772	0.887
GSE20189	Case/control status	0.463	0.625	0.694	0.729	0.785
GSE46691	Metastasis present	0.5	0.621	0.693	0.74	0.771
GSE39582	Tumor stage	0.5	0.624	0.692	0.725	0.759
GSE46449	Case/control status	0.5	0.637	0.691	0.719	0.773
GSE37147	Case/control status	0.473	0.612	0.689	0.718	0.758
TCGA_KIRC	Metastasis present	0.5	0.603	0.689	0.716	0.758
GSE37199	Tumor stage	0.5	0.619	0.686	0.713	0.771
GSE2109_Prostate	Tumor stage	0.485	0.599	0.685	0.728	0.806
GSE2109_Colon	Tumor histology	0.48	0.568	0.681	0.758	0.821
GSE6532_U133A	Tumor grade	0.5	0.628	0.679	0.705	0.737
GSE2109_Ovary	Tumor stage	0.499	0.575	0.675	0.697	0.743
GSE63885	TP53 gene mutation	0.489	0.568	0.674	0.725	0.763
GSE2109_Lung	Tumor grade	0.5	0.621	0.671	0.706	0.756
TCGA_BLCA	Tumor histology	0.5	0.63	0.669	0.689	0.721
TCGA_COAD	Long/short survival time	0.458	0.612	0.669	0.692	0.746
TCGA_KIRC	Long/short survival time	0.454	0.596	0.66	0.705	0.733
TCGA_PRAD	Lymph nodes affected	0.498	0.579	0.659	0.702	0.726
TCGA_PRAD	Disease relapse	0.461	0.601	0.658	0.772	0.94
GSE26682_U133PLUS2	Microsatellite instability	0.5	0.584	0.648	0.661	0.711
TCGA_COAD	Lymphovascular invasion	0.494	0.566	0.646	0.687	0.713
GSE2109_Ovary	Tumor size	0.479	0.589	0.645	0.685	0.711
GSE19804	Tumor stage	0.458	0.598	0.64	0.663	0.695
GSE2109_Prostate	Tumor size	0.468	0.582	0.639	0.72	0.815
GSE32646	Tumor grade	0.461	0.573	0.639	0.672	0.725
GSE63885	BRCA mutation status	0.439	0.566	0.638	0.699	0.788
GSE2109_Kidney	Tumor grade	0.5	0.568	0.636	0.662	0.713
GSE25507	Case/control status	0.471	0.562	0.635	0.692	0.782
GSE6532_U133PLUS2	Progesterone receptor status	0.411	0.57	0.635	0.692	0.776
GSE58697	Disease relapse	0.407	0.502	0.634	0.878	0.993
GSE4271	Long/short survival time	0.483	0.583	0.633	0.662	0.717
GSE10320	Disease relapse	0.475	0.588	0.632	0.673	0.72
GSE40292	Disease type	0.483	0.565	0.631	0.715	0.82
GSE43176	NRAS gene mutation	0.485	0.56	0.631	0.687	0.732
GSE67784	Case/control status	0.459	0.587	0.63	0.686	0.764
GSE6532_U133A	Long/short time to relapse	0.5	0.589	0.628	0.66	0.726
GSE5460	Lymphovascular invasion	0.496	0.577	0.627	0.668	0.715
GSE1456	Long/short survival time	0.46	0.564	0.626	0.671	0.722
GSE2109_Breast	Tumor stage	0.499	0.583	0.626	0.664	0.722
GSE6532_U133PLUS2	Long/short distant metastasis-free survival time	0.457	0.528	0.626	0.705	0.762
GSE6532_U133PLUS2	Long/short time to relapse	0.457	0.528	0.626	0.702	0.762
GSE67784	Mutation in TTR gene	0.496	0.584	0.626	0.685	0.777
GSE1456	Long/short time to relapse	0.49	0.559	0.624	0.663	0.716
GSE48391	HER2/neu receptor status	0.483	0.565	0.622	0.66	0.78
TCGA_BLCA	Lymph nodes affected	0.496	0.572	0.62	0.667	0.699
GSE2109_Breast	Multiple tumors present	0.478	0.557	0.617	0.656	0.729
GSE2109_Colon	Tumor grade	0.374	0.586	0.615	0.631	0.682
GSE30219	Metastasis present	0.304	0.5	0.615	0.784	0.876
TCGA_COAD	Lymph nodes affected	0.499	0.554	0.611	0.641	0.682
GSE39582	Long/short survival time	0.498	0.552	0.606	0.648	0.715
TCGA_LUAD	Lymph nodes affected	0.5	0.567	0.606	0.643	0.665
GSE6532_U133A	Long/short distant metastasis-free survival time	0.408	0.55	0.605	0.659	0.693
GSE2109_Ovary	Lymph nodes affected	0.41	0.545	0.599	0.657	0.7
GSE21510	Tumor stage	0.477	0.543	0.599	0.624	0.712
GSE5460	Lymph nodes affected	0.5	0.575	0.596	0.613	0.637
GSE2109_Colon	Lymph nodes affected	0.479	0.554	0.583	0.598	0.635
GSE2109_Lung	Tumor size	0.444	0.545	0.581	0.605	0.726
GSE2109_Colon	Metastasis present	0.462	0.535	0.575	0.629	0.736
GSE2109_Colon	Tumor stage	0.455	0.546	0.575	0.598	0.621
GSE6532_U133PLUS2	Lymph nodes affected	0.381	0.53	0.574	0.616	0.737
GSE2109_Kidney	Tumor stage	0.459	0.521	0.566	0.59	0.641
GSE2109_Kidney	Multiple tumors present	0.409	0.502	0.565	0.774	0.863
GSE2109_Prostate	Tumor grade	0.436	0.528	0.564	0.587	0.637
GSE48391	Long/short survival time	0.416	0.518	0.559	0.611	0.772
GSE27342	Tumor grade	0.404	0.501	0.553	0.596	0.635
TCGA_BLCA	Long/short survival time	0.419	0.51	0.552	0.587	0.647
GSE32646	Tumor stage	0.454	0.509	0.551	0.587	0.642
GSE20189	Tumor stage	0.444	0.516	0.55	0.607	0.667
GSE5462	Drug response	0.45	0.512	0.55	0.578	0.68
GSE2109_Ovary	Metastasis present	0.328	0.497	0.545	0.625	0.775
GSE2109_Uterus	Tumor size	0.357	0.505	0.543	0.587	0.679
GSE2109_Endometrium	Family history of cancer	0.446	0.521	0.541	0.574	0.64
GSE2109_Uterus	Tumor stage	0.447	0.509	0.541	0.58	0.643
GSE2109_Ovary	Family history of cancer	0.409	0.506	0.538	0.556	0.634
GSE27854	Tumor stage	0.385	0.505	0.537	0.563	0.67
GSE63885	Long/short survival time	0.341	0.489	0.537	0.582	0.7
GSE2109_Kidney	Tumor size	0.449	0.498	0.524	0.547	0.615
GSE2109_Lung	Tumor stage	0.376	0.498	0.523	0.575	0.622
GSE37745	Tumor stage	0.44	0.494	0.52	0.543	0.608
TCGA_LUAD	Metastasis present	0.258	0.486	0.52	0.61	0.746
GSE2109_Colon	Family history of cancer	0.428	0.508	0.519	0.536	0.574
GSE2109_Uterus	Lymph nodes affected	0.45	0.496	0.514	0.576	0.665
TCGA_BLCA	Incidental prostate cancer indicator	0.435	0.48	0.507	0.565	0.679
GSE2109_Kidney	Family history of cancer	0.471	0.491	0.505	0.524	0.564
GSE2109_Uterus	Family history of cancer	0.378	0.465	0.502	0.535	0.638
GSE37745	Recurrence status	0.395	0.461	0.502	0.527	0.615
GSE32646	Lymph nodes affected	0.39	0.47	0.501	0.525	0.571
GSE63885	Clinical status after 1st line chemotherapy	0.304	0.47	0.5	0.531	0.679
GSE63885	Tumor stage	0.315	0.476	0.5	0.544	0.657
GSE63885	Tumor grade	0.358	0.468	0.497	0.52	0.564
GSE2109_Breast	Family history of cancer	0.437	0.485	0.495	0.513	0.55
GSE27342	Tumor stage	0.335	0.451	0.495	0.521	0.659
GSE37745	Patient performance status	0.439	0.476	0.492	0.5	0.537
GSE2109_Kidney	Metastasis present	0.356	0.443	0.489	0.5	0.627
GSE2109_Colon	Tumor size	0.382	0.47	0.488	0.509	0.626
GSE2109_Prostate	Family history of cancer	0.381	0.451	0.476	0.51	0.592
GSE2109_Colon	Multiple tumors present	0.362	0.432	0.475	0.5	0.582
GSE2109_Lung	Family history of cancer	0.348	0.428	0.473	0.5	0.649
TCGA_LUAD	Long/short survival time	0.376	0.441	0.466	0.504	0.565
GSE30219	Long/short survival time	0.339	0.411	0.464	0.483	0.56
GSE37892	Metastasis present	0.217	0.36	0.437	0.493	0.593
GSE4271	Primary/recurrent specimen	0.289	0.401	0.43	0.474	0.602
