## Additional Data File 5 for "Benchmarking 50 classification algorithms on 50 gene-expression datasets"

### Sheet: Sheet1
Dataset	Class	Min	Q1	Median	Q3	Max
GSE5460	Estrogen receptor status	0.5	0.957	0.981	0.992	0.995
GSE30784	Case/control status	0.5	0.947	0.98	0.995	0.996
GSE39582	Mismatch repair status	0.5	0.945	0.973	0.988	0.993
GSE39582	BRAF gene mutation	0.5	0.877	0.943	0.957	0.97
GSE32646	Progesterone receptor status	0.5	0.883	0.938	0.948	0.964
GSE32646	Estrogen receptor status	0.5	0.895	0.925	0.951	0.963
GSE30219	Tumor histology	0.5	0.848	0.922	0.952	0.963
GSE15296	Kidney transplant status	0.5	0.84	0.916	0.945	0.967
GSE37892	Tumor stage	0.5	0.876	0.916	0.965	0.982
GSE2109_Breast	Estrogen receptor status	0.5	0.859	0.914	0.936	0.947
GSE27279	Tumor location	0.5	0.858	0.909	0.947	0.955
GSE48391	Estrogen receptor status	0.5	0.827	0.903	0.94	0.965
GSE46995	Disease status	0.5	0.827	0.899	0.949	0.963
GSE5460	HER2/neu receptor status	0.5	0.863	0.89	0.914	0.933
GSE39582	Tumor location	0.5	0.831	0.886	0.899	0.911
GSE4271	Tumor grade	0.5	0.833	0.883	0.913	0.946
GSE39491	Cell type	0.5	0.843	0.878	0.894	0.905
GSE58697	Disease relapse	0.5	0.831	0.875	0.905	0.933
GSE6532_U133A	Estrogen receptor status	0.5	0.751	0.868	0.91	0.923
GSE5460	Tumor grade	0.5	0.782	0.866	0.906	0.922
GSE2109_Breast	Tumor grade	0.5	0.778	0.852	0.881	0.898
GSE37745	Tumor histology	0.5	0.801	0.852	0.886	0.919
GSE39582	Chromosomal instability	0.5	0.751	0.849	0.868	0.887
GSE32646	HER2/neu receptor status	0.5	0.784	0.846	0.872	0.9
GSE2109_Uterus	Tumor grade	0.5	0.752	0.83	0.87	0.903
TCGA_PRAD	Disease relapse	0.5	0.778	0.805	0.856	0.938
GSE2109_Ovary	Tumor grade	0.5	0.74	0.801	0.836	0.875
GSE30219	Lymph nodes affected	0.5	0.688	0.787	0.817	0.829
TCGA_COAD	Metastasis present	0.5	0.752	0.784	0.814	0.859
GSE30219	Tumor size	0.5	0.681	0.778	0.811	0.844
TCGA_COAD	Tumor histology	0.5	0.635	0.75	0.779	0.835
GSE2109_Breast	Tumor histology	0.5	0.673	0.748	0.795	0.829
GSE32646	Pathological complete response	0.5	0.656	0.742	0.779	0.815
GSE6532_U133PLUS2	Tumor grade	0.5	0.586	0.733	0.792	0.825
GSE39582	KRAS gene mutation	0.5	0.649	0.728	0.769	0.824
GSE39582	TP53 gene mutation	0.5	0.679	0.727	0.739	0.751
GSE20181	Drug response	0.5	0.623	0.722	0.752	0.804
GSE46691	Metastasis present	0.5	0.671	0.713	0.745	0.765
GSE20189	Case/control status	0.5	0.632	0.709	0.731	0.776
GSE2109_Breast	HER2/neu receptor status	0.5	0.68	0.709	0.73	0.771
GSE63885	Tumor histology	0.5	0.631	0.709	0.79	0.839
GSE2109_Colon	Tumor histology	0.5	0.581	0.708	0.744	0.771
GSE5460	Tumor type	0.5	0.622	0.707	0.746	0.777
GSE26682_U133A	Microsatellite instability	0.5	0.621	0.697	0.734	0.77
GSE38958	Case/control status	0.5	0.635	0.692	0.737	0.823
TCGA_KIRC	Metastasis present	0.5	0.606	0.692	0.712	0.733
GSE6532_U133A	Lymph nodes affected	0.5	0.592	0.69	0.716	0.767
GSE37147	Case/control status	0.5	0.625	0.684	0.709	0.743
GSE37199	Tumor stage	0.5	0.637	0.681	0.722	0.771
GSE39582	Tumor stage	0.5	0.606	0.68	0.712	0.754
GSE6532_U133A	Tumor grade	0.5	0.606	0.674	0.694	0.724
GSE39582	Long/short time to relapse	0.5	0.613	0.672	0.715	0.774
GSE2109_Prostate	Tumor stage	0.5	0.617	0.671	0.721	0.792
TCGA_COAD	Long/short survival time	0.5	0.636	0.668	0.693	0.719
GSE2109_Lung	Tumor grade	0.5	0.615	0.667	0.689	0.729
TCGA_BLCA	Tumor histology	0.5	0.642	0.666	0.68	0.695
GSE46449	Case/control status	0.458	0.598	0.664	0.695	0.737
TCGA_KIRC	Long/short survival time	0.5	0.61	0.661	0.682	0.71
GSE48391	HER2/neu receptor status	0.5	0.636	0.657	0.676	0.718
GSE63885	TP53 gene mutation	0.5	0.589	0.654	0.706	0.755
GSE2109_Ovary	Tumor stage	0.5	0.581	0.647	0.679	0.738
GSE63885	BRCA mutation status	0.5	0.58	0.644	0.688	0.731
TCGA_PRAD	Lymph nodes affected	0.5	0.579	0.643	0.673	0.704
GSE32646	Tumor grade	0.5	0.563	0.639	0.667	0.72
GSE2109_Prostate	Tumor size	0.5	0.576	0.638	0.715	0.793
TCGA_BLCA	Lymph nodes affected	0.5	0.582	0.634	0.663	0.681
GSE40292	Disease type	0.5	0.554	0.633	0.686	0.807
GSE2109_Kidney	Tumor grade	0.5	0.576	0.63	0.656	0.709
TCGA_COAD	Lymphovascular invasion	0.5	0.58	0.63	0.662	0.692
GSE67784	Case/control status	0.5	0.562	0.627	0.665	0.753
GSE67784	Mutation in TTR gene	0.5	0.576	0.627	0.644	0.754
GSE25507	Case/control status	0.497	0.547	0.621	0.657	0.748
GSE5460	Lymphovascular invasion	0.5	0.567	0.62	0.653	0.705
GSE6532_U133PLUS2	Progesterone receptor status	0.5	0.576	0.62	0.663	0.76
GSE6532_U133A	Long/short time to relapse	0.5	0.583	0.619	0.649	0.688
GSE19804	Tumor stage	0.5	0.576	0.618	0.639	0.661
GSE2109_Breast	Tumor stage	0.5	0.576	0.618	0.642	0.683
GSE26682_U133PLUS2	Microsatellite instability	0.5	0.583	0.618	0.639	0.665
GSE43176	NRAS gene mutation	0.5	0.567	0.618	0.663	0.71
GSE2109_Ovary	Tumor size	0.5	0.571	0.616	0.658	0.697
GSE1456	Long/short survival time	0.5	0.566	0.615	0.65	0.692
GSE4271	Long/short survival time	0.5	0.579	0.613	0.653	0.708
GSE2109_Colon	Tumor grade	0.5	0.561	0.609	0.644	0.67
TCGA_COAD	Lymph nodes affected	0.5	0.561	0.608	0.634	0.669
GSE6532_U133PLUS2	Long/short distant metastasis-free survival time	0.5	0.551	0.606	0.663	0.743
GSE6532_U133PLUS2	Long/short time to relapse	0.5	0.551	0.606	0.663	0.743
GSE10320	Disease relapse	0.5	0.555	0.601	0.641	0.698
GSE1456	Long/short time to relapse	0.5	0.549	0.598	0.644	0.689
GSE39582	Long/short survival time	0.5	0.56	0.595	0.629	0.687
GSE2109_Breast	Multiple tumors present	0.5	0.532	0.593	0.621	0.66
TCGA_LUAD	Lymph nodes affected	0.5	0.552	0.593	0.613	0.663
GSE2109_Kidney	Multiple tumors present	0.479	0.519	0.591	0.729	0.867
GSE5460	Lymph nodes affected	0.5	0.561	0.59	0.61	0.649
GSE6532_U133A	Long/short distant metastasis-free survival time	0.5	0.541	0.581	0.642	0.671
GSE2109_Lung	Tumor size	0.5	0.546	0.579	0.597	0.671
GSE32646	Tumor stage	0.5	0.551	0.579	0.594	0.612
GSE2109_Colon	Metastasis present	0.5	0.546	0.576	0.622	0.73
GSE2109_Ovary	Lymph nodes affected	0.5	0.55	0.573	0.586	0.645
GSE2109_Colon	Lymph nodes affected	0.5	0.547	0.572	0.593	0.612
GSE2109_Ovary	Metastasis present	0.5	0.544	0.57	0.619	0.76
GSE2109_Colon	Tumor stage	0.5	0.539	0.568	0.587	0.616
GSE30219	Metastasis present	0.49	0.511	0.568	0.713	0.857
TCGA_BLCA	Long/short survival time	0.5	0.548	0.567	0.579	0.602
GSE6532_U133PLUS2	Lymph nodes affected	0.5	0.539	0.564	0.609	0.635
GSE5462	Drug response	0.5	0.532	0.559	0.589	0.676
GSE2109_Uterus	Tumor stage	0.5	0.535	0.556	0.577	0.605
GSE48391	Long/short survival time	0.5	0.534	0.555	0.596	0.713
GSE21510	Tumor stage	0.469	0.519	0.551	0.592	0.677
GSE2109_Uterus	Tumor size	0.5	0.531	0.55	0.586	0.666
GSE2109_Endometrium	Family history of cancer	0.483	0.509	0.548	0.576	0.607
GSE2109_Kidney	Tumor stage	0.498	0.525	0.545	0.575	0.642
GSE27342	Tumor grade	0.49	0.525	0.544	0.565	0.604
GSE2109_Lung	Tumor stage	0.487	0.521	0.542	0.567	0.599
GSE2109_Prostate	Tumor grade	0.479	0.511	0.541	0.552	0.594
GSE20189	Tumor stage	0.487	0.521	0.538	0.575	0.612
TCGA_BLCA	Incidental prostate cancer indicator	0.5	0.522	0.538	0.556	0.614
GSE63885	Long/short survival time	0.462	0.501	0.53	0.56	0.598
TCGA_LUAD	Metastasis present	0.457	0.503	0.526	0.616	0.73
GSE2109_Ovary	Family history of cancer	0.487	0.506	0.522	0.54	0.557
GSE2109_Kidney	Tumor size	0.495	0.507	0.52	0.534	0.567
GSE2109_Uterus	Family history of cancer	0.453	0.501	0.519	0.535	0.598
GSE2109_Uterus	Lymph nodes affected	0.487	0.502	0.516	0.536	0.645
GSE37745	Tumor stage	0.492	0.509	0.516	0.521	0.55
GSE27854	Tumor stage	0.482	0.501	0.513	0.533	0.646
GSE63885	Tumor grade	0.474	0.501	0.511	0.522	0.568
GSE2109_Colon	Family history of cancer	0.474	0.501	0.507	0.516	0.532
GSE2109_Kidney	Family history of cancer	0.485	0.497	0.505	0.509	0.542
GSE2109_Breast	Family history of cancer	0.482	0.493	0.5	0.507	0.518
GSE63885	Clinical status after 1st line chemotherapy	0.446	0.474	0.498	0.506	0.56
GSE2109_Colon	Tumor size	0.466	0.484	0.493	0.499	0.536
GSE37745	Recurrence status	0.449	0.476	0.493	0.505	0.55
GSE63885	Tumor stage	0.367	0.473	0.493	0.504	0.554
GSE37745	Patient performance status	0.474	0.486	0.492	0.499	0.517
GSE32646	Lymph nodes affected	0.447	0.469	0.486	0.496	0.52
GSE2109_Lung	Family history of cancer	0.445	0.474	0.482	0.492	0.536
GSE2109_Prostate	Family history of cancer	0.427	0.461	0.473	0.483	0.517
GSE2109_Colon	Multiple tumors present	0.398	0.463	0.472	0.491	0.543
GSE2109_Kidney	Metastasis present	0.403	0.447	0.471	0.493	0.514
GSE27342	Tumor stage	0.4	0.453	0.47	0.488	0.568
GSE37892	Metastasis present	0.396	0.43	0.468	0.486	0.526
TCGA_LUAD	Long/short survival time	0.431	0.452	0.463	0.476	0.514
GSE30219	Long/short survival time	0.403	0.439	0.46	0.482	0.506
GSE4271	Primary/recurrent specimen	0.395	0.429	0.446	0.459	0.507
