## Additional Data File 6 for "Benchmarking 50 classification algorithms on 50 gene-expression datasets"

### Sheet: Sheet1
ID	Technology	Original Class	Standardized Class	Class Category	Clinical Predictors	Samples	Genes
GSE10320	Microarray	Relapse	Disease relapse	Prognostic	N/A	144	11832
GSE1456	Microarray	Death_BC_Group	Long/short survival time	Prognostic	Elston-Ellis grading score	157	11832
GSE1456	Microarray	Relapse_Group	Long/short time to relapse	Prognostic	Elston-Ellis grading score	157	11832
GSE15296	Microarray	phenotype	Kidney transplant status	Prognostic	N/A	75	20024
GSE19804	Microarray	stage	Tumor stage	Stage	Age	60	20024
GSE20181	Microarray	Response	Drug response	Prognostic	N/A	50	11832
GSE20189	Microarray	case_status	Case/control status	Diagnosis	Smoking status	162	11832
GSE20189	Microarray	Stage	Tumor stage	Stage	Smoking status	162	11832
GSE2109_Breast	Microarray	ER	Estrogen receptor status	Molecular marker	Alcohol consumption, Ethnic background, Family history of cancer, Oophorectomy, Age, Tobacco use	263	20024
GSE2109_Breast	Microarray	Family_History_of_Cancer	Family history of cancer	Patient characteristic	Ethnic background	263	20024
GSE2109_Breast	Microarray	Grade	Tumor grade	Histological	Alcohol consumption, Ethnic background, Family history of cancer, Oophorectomy, Age, Tobacco use	263	20024
GSE2109_Breast	Microarray	HER2_Neu	HER2/neu receptor status	Molecular marker	Alcohol consumption, Ethnic background, Family history of cancer, Oophorectomy, Age, Tobacco use	263	20024
GSE2109_Breast	Microarray	Histology	Tumor histology	Histological	Alcohol consumption, Ethnic background, Family history of cancer, Oophorectomy, Age, Tobacco use	263	20024
GSE2109_Breast	Microarray	Multiple_Tumors	Multiple tumors present	Patient characteristic	Alcohol consumption, Ethnic background, Family history of cancer, Oophorectomy, Age, Tobacco use	263	20024
GSE2109_Breast	Microarray	Stage	Tumor stage	Stage	Alcohol consumption, Ethnic background, Family history of cancer, Oophorectomy, Age, Tobacco use	263	20024
GSE2109_Colon	Microarray	Family_History_of_Cancer	Family history of cancer	Patient characteristic	Ethnic background	255	20024
GSE2109_Colon	Microarray	Grade	Tumor grade	Histological	Alcohol consumption, Ethnic background, Family history of cancer, Gender, Age, Tobacco use	255	20024
GSE2109_Colon	Microarray	Histology	Tumor histology	Histological	Alcohol consumption, Ethnic background, Family history of cancer, Gender, Age, Tobacco use	255	20024
GSE2109_Colon	Microarray	M	Metastasis present	Stage	Alcohol consumption, Ethnic background, Family history of cancer, Gender, Age, Tobacco use	255	20024
GSE2109_Colon	Microarray	Multiple_Tumors	Multiple tumors present	Patient characteristic	Alcohol consumption, Ethnic background, Family history of cancer, Gender, Age, Tobacco use	255	20024
GSE2109_Colon	Microarray	N	Lymph nodes affected	Stage	Alcohol consumption, Ethnic background, Family history of cancer, Gender, Age, Tobacco use	255	20024
GSE2109_Colon	Microarray	Stage	Tumor stage	Stage	Alcohol consumption, Ethnic background, Family history of cancer, Gender, Age, Tobacco use	255	20024
GSE2109_Colon	Microarray	T	Tumor size	Stage	Alcohol consumption, Ethnic background, Family history of cancer, Gender, Age, Tobacco use	255	20024
GSE2109_Endometrium	Microarray	Family_History_of_Cancer	Family history of cancer	Patient characteristic	N/A	51	20024
GSE2109_Kidney	Microarray	Family_History_of_Cancer	Family history of cancer	Patient characteristic	Ethnic background	209	20024
GSE2109_Kidney	Microarray	Grade	Tumor grade	Histological	Alcohol consumption, Ethnic background, Family history of cancer, Gender, Age, Tobacco use	209	20024
GSE2109_Kidney	Microarray	M	Metastasis present	Stage	Alcohol consumption, Ethnic background, Family history of cancer, Gender, Age, Tobacco use	209	20024
GSE2109_Kidney	Microarray	Multiple_Tumors	Multiple tumors present	Patient characteristic	Alcohol consumption, Ethnic background, Family history of cancer, Gender, Age, Tobacco use	209	20024
GSE2109_Kidney	Microarray	Stage	Tumor stage	Stage	Alcohol consumption, Ethnic background, Family history of cancer, Gender, Age, Tobacco use	209	20024
GSE2109_Kidney	Microarray	T	Tumor size	Stage	Alcohol consumption, Ethnic background, Family history of cancer, Gender, Age, Tobacco use	209	20024
GSE2109_Lung	Microarray	Family_History_of_Cancer	Family history of cancer	Patient characteristic	Gender	103	20024
GSE2109_Lung	Microarray	Grade	Tumor grade	Histological	Alcohol consumption, Family history of cancer, Gender, Age, Tobacco use	103	20024
GSE2109_Lung	Microarray	Stage	Tumor stage	Stage	Alcohol consumption, Family history of cancer, Gender, Age, Tobacco use	103	20024
GSE2109_Lung	Microarray	T	Tumor size	Stage	Alcohol consumption, Family history of cancer, Gender, Age, Tobacco use	103	20024
GSE2109_Ovary	Microarray	Family_History_of_Cancer	Family history of cancer	Patient characteristic	N/A	158	20024
GSE2109_Ovary	Microarray	Grade	Tumor grade	Histological	Alcohol consumption, Family history of cancer, Age, Tobacco use	158	20024
GSE2109_Ovary	Microarray	M	Metastasis present	Stage	Alcohol consumption, Family history of cancer, Age, Tobacco use	158	20024
GSE2109_Ovary	Microarray	N	Lymph nodes affected	Stage	Alcohol consumption, Family history of cancer, Age, Tobacco use	158	20024
GSE2109_Ovary	Microarray	Stage	Tumor stage	Stage	Alcohol consumption, Family history of cancer, Age, Tobacco use	158	20024
GSE2109_Ovary	Microarray	T	Tumor size	Stage	Alcohol consumption, Family history of cancer, Age, Tobacco use	158	20024
GSE2109_Prostate	Microarray	Family_History_of_Cancer	Family history of cancer	Patient characteristic	Ethnic background	79	20024
GSE2109_Prostate	Microarray	Grade	Tumor grade	Histological	Alcohol consumption, Ethnic background, Family history of cancer, Age, Tobacco use	79	20024
GSE2109_Prostate	Microarray	Stage	Tumor stage	Stage	Alcohol consumption, Ethnic background, Family history of cancer, Age, Tobacco use	79	20024
GSE2109_Prostate	Microarray	T	Tumor size	Stage	Alcohol consumption, Ethnic background, Family history of cancer, Age, Tobacco use	79	20024
GSE2109_Uterus	Microarray	Family_History_of_Cancer	Family history of cancer	Patient characteristic	N/A	112	20024
GSE2109_Uterus	Microarray	Grade	Tumor grade	Histological	Alcohol consumption, Family history of cancer, Age, Tobacco use	112	20024
GSE2109_Uterus	Microarray	N	Lymph nodes affected	Stage	Alcohol consumption, Family history of cancer, Age, Tobacco use	112	20024
GSE2109_Uterus	Microarray	Stage	Tumor stage	Stage	Alcohol consumption, Family history of cancer, Age, Tobacco use	112	20024
GSE2109_Uterus	Microarray	T	Tumor size	Stage	Alcohol consumption, Family history of cancer, Age, Tobacco use	112	20024
GSE21510	Microarray	stage	Tumor stage	Stage	N/A	104	20024
GSE25507	Microarray	group	Case/control status	Diagnosis	Maternal age, Paternal age, Subject age	146	20024
GSE26682_U133A	Microarray	microsatellite_instability_msi_status	Microsatellite instability	Molecular marker	Age, Gender	140	11832
GSE26682_U133PLUS2	Microarray	microsatellite_instability_msi_status	Microsatellite instability	Molecular marker	Age, Gender	160	20024
GSE27279	Microarray	location	Tumor location	Histological	Age, Gender	100	16632
GSE27342	Microarray	grade	Tumor grade	Histological	Age, Gender	72	16632
GSE27342	Microarray	Stage	Tumor stage	Stage	Age, Gender	72	16632
GSE27854	Microarray	Stage	Tumor stage	Stage	N/A	115	20024
GSE30219	Microarray	histology	Tumor histology	Histological	Age at surgery, Gender	293	20024
GSE30219	Microarray	pm_stage	Metastasis present	Stage	Age at surgery, Gender	293	20024
GSE30219	Microarray	pn_stage	Lymph nodes affected	Stage	Age at surgery, Gender	293	20024
GSE30219	Microarray	pt_stage	Tumor size	Stage	Age at surgery, Gender	293	20024
GSE30219	Microarray	survival	Long/short survival time	Prognostic	Age at surgery, Gender	293	20024
GSE30784	Microarray	status	Case/control status	Diagnosis	Age, Sex	229	20024
GSE32646	Microarray	clinical_t_stage	Tumor stage	Stage	Age	115	20024
GSE32646	Microarray	er_status_ihc	Estrogen receptor status	Molecular marker	Age, Lymph node status	115	20024
GSE32646	Microarray	her2_status_fish	HER2/neu receptor status	Molecular marker	Age, Lymph node status	115	20024
GSE32646	Microarray	histological_grade	Tumor grade	Histological	Age	115	20024
GSE32646	Microarray	lymph_node_status	Lymph nodes affected	Stage	Age	115	20024
GSE32646	Microarray	pathologic_response_pcr_ncr	Pathological complete response	Prognostic	Age, Lymph node status	115	20024
GSE32646	Microarray	pr_status_ihc	Progesterone receptor status	Molecular marker	Age, Lymph node status	115	20024
GSE37147	Microarray	copd	Case/control status	Diagnosis	Smoking pack years, Sex	238	21614
GSE37199	Microarray	Stage	Tumor stage	Prognostic	N/A	94	20024
GSE37745	Microarray	group_recurrence	Recurrence status	Prognostic	Histology, Age, Gender, Performance status corresponding to who criteria, Tumor stage	196	20024
GSE37745	Microarray	histology	Tumor histology	Histological	Age, Gender	196	20024
GSE37745	Microarray	performance_status_corresponding_to_who_criteria	Patient performance status	Patient characteristic	Age, Gender	196	20024
GSE37745	Microarray	tumor_stage	Tumor stage	Stage	Age, Gender	196	20024
GSE37892	Microarray	group_metastasis	Metastasis present	Stage	Age at diagnosis, Gender, Localisation	130	20024
GSE37892	Microarray	Stage	Tumor stage	Stage	Age at diagnosis, Gender, Localisation	130	20024
GSE38958	Microarray	diagnosis	Case/control status	Diagnosis	Age, Ethnicity, Gender	115	16632
GSE39491	Microarray	cell_type	Cell type	Diagnosis	N/A	120	11832
GSE39582	Microarray	braf.mutation	BRAF gene mutation	Molecular marker	CpG island methylator phenotype (CIMP) status, Age at diagnosis, Sex	566	20024
GSE39582	Microarray	cin.status	Chromosomal instability	Molecular marker	CIMP status, Age at diagnosis year, Sex	566	20024
GSE39582	Microarray	kras.mutation	KRAS gene mutation	Molecular marker	CIMP status, Age at diagnosis year, Sex	566	20024
GSE39582	Microarray	mmr.status	Mismatch repair status	Molecular marker	CIMP status, Age at diagnosis year, Sex	566	20024
GSE39582	Microarray	os_group	Long/short survival time	Prognostic	CIMP status, Age at diagnosis year, Sex	566	20024
GSE39582	Microarray	rfs_group	Long/short time to relapse	Prognostic	CIMP status, Age at diagnosis year, Sex	566	20024
GSE39582	Microarray	tnm.stage	Tumor stage	Stage	CIMP status, Age at diagnosis year, Sex	566	20024
GSE39582	Microarray	tp53.mutation	TP53 gene mutation	Molecular marker	CIMP status, Age at diagnosis year, Sex	566	20024
GSE39582	Microarray	tumor.location	Tumor location	Patient characteristic	CIMP status, Age at diagnosis year, Sex	566	20024
GSE40292	Microarray	diagnosis	Disease type	Diagnosis	Gender	195	21614
GSE4271	Microarray	specimen_type	Primary/recurrent specimen	Stage	Sex	100	11832
GSE4271	Microarray	Survival_Group	Long/short survival time	Prognostic	Sex	100	11832
GSE4271	Microarray	who_grade	Tumor grade	Histological	Sex	100	11832
GSE43176	Microarray	nras_status	NRAS gene mutation	Molecular marker	Subtype	104	11832
GSE46449	Microarray	genotype	Case/control status	Diagnosis	Age	53	20024
GSE46691	Microarray	metastatic_event	Metastasis present	Stage	Gleason score	545	16632
GSE46995	Microarray	condition	Disease status	Diagnosis	Age of biopsy	85	21614
GSE48391	Microarray	er	Estrogen receptor status	Molecular marker	N/A	81	20024
GSE48391	Microarray	her2	HER2/neu receptor status	Molecular marker	N/A	81	20024
GSE48391	Microarray	Survival_Group	Long/short survival time	Prognostic	N/A	81	20024
GSE5460	Microarray	BR_grade	Tumor grade	Histological	N/A	127	20024
GSE5460	Microarray	ER	Estrogen receptor status	Molecular marker	N/A	127	20024
GSE5460	Microarray	HER2	HER2/neu receptor status	Molecular marker	N/A	127	20024
GSE5460	Microarray	LVI	Lymphovascular invasion	Stage	N/A	127	20024
GSE5460	Microarray	node_status	Lymph nodes affected	Stage	N/A	127	20024
GSE5460	Microarray	tumor_type	Tumor type	Histological	N/A	127	20024
GSE5462	Microarray	Response	Drug response	Prognostic	N/A	52	11832
GSE58697	Microarray	recurrence_group	Disease relapse	Prognostic	Age at diagnosis, Sex, Tumor location	72	20024
GSE63885	Microarray	brca1_mut_simp	BRCA mutation status	Molecular marker	N/A	101	20024
GSE63885	Microarray	clinical_status_post_1st_line_chemotherapy	Clinical status after 1st line chemotherapy	Prognostic	Histopathological type of tumor, BRCA1 mut simp, Somatic TP53 mutation, TP53 accumulation	101	20024
GSE63885	Microarray	figo_stage	Tumor stage	Stage	N/A	101	20024
GSE63885	Microarray	histopathological_type_of_tumor	Tumor histology	Histological	N/A	101	20024
GSE63885	Microarray	os_group	Long/short survival time	Prognostic	histopathological type of tumor, BRCA1 mut simp, Somatic TP53 mutation, TP53 accumulation	101	20024
GSE63885	Microarray	somatic_tp53_mutation	TP53 gene mutation	Molecular marker	N/A	101	20024
GSE63885	Microarray	tumor_grade	Tumor grade	Histological	N/A	101	20024
GSE6532_U133A	Microarray	er	Estrogen receptor status	Molecular marker	N/A	317	11832
GSE6532_U133A	Microarray	grade	Tumor grade	Histological	N/A	317	11832
GSE6532_U133A	Microarray	group_dmfs	Long/short distant metastasis-free survival time	Prognostic	N/A	317	11832
GSE6532_U133A	Microarray	group_rfs	Long/short time to relapse	Prognostic	N/A	317	11832
GSE6532_U133A	Microarray	node	Lymph nodes affected	Stage	N/A	317	11832
GSE6532_U133PLUS2	Microarray	grade	Tumor grade	Histological	N/A	87	20024
GSE6532_U133PLUS2	Microarray	group_dmfs	Long/short distant metastasis-free survival time	Prognostic	N/A	87	20024
GSE6532_U133PLUS2	Microarray	group_rfs	Long/short time to relapse	Prognostic	N/A	87	20024
GSE6532_U133PLUS2	Microarray	node	Lymph nodes affected	Stage	N/A	87	20024
GSE6532_U133PLUS2	Microarray	pgr	Progesterone receptor status	Molecular marker	N/A	87	20024
GSE67784	Microarray	Symptoms	Case/control status	Diagnosis	Age, Gender	309	21614
GSE67784	Microarray	V30M_Carrier	Mutation in TTR gene	Molecular marker	Age, Gender	309	21614
TCGA_BLCA	RNA-Sequencing	ajcc_nodes_pathologic_pn	Lymph nodes affected	Stage	Gender, Race, Height (cm) at diagnosis, Weight (kg) at diagnosis, Age at diagnosis, History of other malignancy, Tobacco smoking history indicator	408	22803
TCGA_BLCA	RNA-Sequencing	histologic_subtype	Tumor histology	Histological	Gender, Race, Height (cm) at diagnosis, Weight (kg) at diagnosis, Age at diagnosis, History of other malignancy, Tobacco smoking history indicator, AJCC tumor pathologic pt, AJCC nodes pathologic pn	408	22803
TCGA_BLCA	RNA-Sequencing	incidental_prostate_cancer_indicator	Incidental prostate cancer indicator	Diagnosis	AJCC pathologic tumor stage, Gender, Race, Histologic subtype, Neoplasm histologic grade, Height (cm) at diagnosis, Weight (kg) at diagnosis, Age at diagnosis, History of other malignancy, Tobacco smoking history indicator, AJCC tumor pathologic pt, AJCC nodes pathologic pn	408	22803
TCGA_BLCA	RNA-Sequencing	overall_survival	Long/short survival time	Prognostic	AJCC pathologic tumor stage, Gender, Race, Histologic subtype, Neoplasm histologic grade, Height (cm) at diagnosis, Weight (kg) at diagnosis, Age at diagnosis, History of other malignancy, Tobacco smoking history indicator, AJCC tumor pathologic pt, AJCC nodes pathologic pn	408	22803
TCGA_COAD	RNA-Sequencing	ajcc_metastasis_pathologic_pm	Metastasis present	Stage	Gender, History of other malignancy, History other malignancy (secondary), Age at initial pathologic diagnosis, History of colon polyps, Family history of colorectal cancer, Anatomic neoplasm subdivision, Residual tumor	458	22799
TCGA_COAD	RNA-Sequencing	ajcc_nodes_pathologic_pn	Lymph nodes affected	Stage	Gender, History of other malignancy, History other malignancy (secondary), Age at initial pathologic diagnosis, History of colon polyps, Family history of colorectal cancer, Anatomic neoplasm subdivision, Residual tumor	458	22799
TCGA_COAD	RNA-Sequencing	histologic_diagnosis	Tumor histology	Histological	Gender, History of other malignancy, Hhistory of other malignancy (secondary), Age at initial pathologic diagnosis, History of colon polyps, Family history of colorectal cancer, Anatomic neoplasm subdivision, Residual tumor	458	22799
TCGA_COAD	RNA-Sequencing	lymphovascular_invasion_indicator	Lymphovascular invasion	Stage	Gender, History of other malignancy, History of other malignancy (secondary), Age at initial pathologic diagnosis, History of colon polyps, Family history of colorectal cancer, Anatomic neoplasm subdivision, Residual tumor	458	22799
TCGA_COAD	RNA-Sequencing	overall_survival	Long/short survival time	Prognostic	AJCC metastasis Pathologic pm, AJCC nodes pathologic pn, Gender, History other malignancy, History other malignancy (secondary), Age at initial pathologic diagnosis, History of colon polyps, Family history of colorectal cancer, AJCC pathologic tumor stage, Histologic diagnosis, Anatomic neoplasm subdivision, Residual tumor	458	22799
TCGA_KIRC	RNA-Sequencing	ajcc_metastasis_pathologic_pm	Metastasis present	Stage	White cell count, Gender, Race, History neoadjuvant treatment, Hemoglobin level, Platelet count, Age at initial pathologic diagnosis, Laterality, History of other malignancy	533	22823
TCGA_KIRC	RNA-Sequencing	overall_survival	Long/short survival time	Prognostic	AJCC metastasis Pathologic pm, AJCC nodes pathologic pn, White cell count, Gender, Race, History of neoadjuvant treatment, Tumor grade, Hemoglobin level, AJCC pathologic tumor stage, Platelet count, Age at initial pathologic diagnosis, Laterality, AJCC tumor pathologic pt, History of other malignancy	533	22823
TCGA_LUAD	RNA-Sequencing	ajcc_metastasis_pathologic_pm	Metastasis present	Stage	Gender, Race, Age at initial pathologic diagnosis, Anatomic organ subdivision, History of other malignancy, Tobacco smoking history indicator	516	22823
TCGA_LUAD	RNA-Sequencing	ajcc_nodes_pathologic_pn	Lymph nodes affected	Stage	Gender, Race, Age at initial pathologic diagnosis, Anatomic organ subdivision, History of other malignancy, Tobacco smoking history indicator	516	22823
TCGA_LUAD	RNA-Sequencing	overall_survival	Long/short survival time	Prognostic	AJCC metastasis pathologic pm, AJCC nodes pathologic pn, Gender, Race, Residual tumor, AJCC pathologic tumor stage, Age at initial pathologic diagnosis, AJCC tumor pathologic pt, Anatomic organ subdivision, History other malignancy, tobacco smoking history indicator	516	22823
TCGA_PRAD	RNA-Sequencing	biochemical_recurrence_indicator	Disease relapse	Prognostic	Pathologic N, Residual tumor, Histologic diagnosis, Age at initial pathologic diagnosis, Laterality, Pathologic T, PSA most recent results, Gleason score, Clinical T, History other malignancy, Gleason pattern primary, Gleason pattern secondary	497	22800
TCGA_PRAD	RNA-Sequencing	pathologic_N	Lymph nodes affected	Stage	Residual tumor, Age at initial pathologic diagnosis, Laterality, PSA most recent results, Gleason score, History other malignancy, Gleason pattern primary, Gleason pattern secondary	497	22800
